# Loss of killifish cGAS/STING function attenuates cellular senescence and age-related signatures but does not extend organismal life span

**DOI:** 10.1101/2024.10.08.617203

**Authors:** Eugen Ballhysa, Roberto Ripa, Nadine Hochhard, Tin Tin Manh Nguyen, Jennifer Brazell, Baptiste Ferreri, Elena Hoffmann, Joachim Steiner, Adam Antebi

## Abstract

The cGAS/STING pathway is a central innate immune signaling pathway whose chronic activation has been implicated in numerous age-related pathologies, yet its impact on life span itself is unknown. Here we engineered knockouts of this pathway in the killifish *Nothobranchius furzeri*, and assessed physiology and aging. *In vitro*, loss of killifish cGAS or STING mitigated DNA damage-induced senescence in cultured fibroblasts. *In vivo*, cGAS knockout unexpectedly led to low-grade inflammation. It also attenuated changes in gene expression in response to DNA damage in young animals, and age-related changes in the old, suggesting dampening of senescence and aging. Necroscopy indicated that tissue pathology appeared milder overall in both mutants, though some tissues showed enhanced sterile macrophage infiltration. Despite an attenuated aging signature, however, longevity was not significantly different from wild type. Our findings reveal a potential tradeoff, where inhibiting the cGAS/STING pathway alleviates age-related signatures, but increases sterile inflammation, offsetting beneficial effects on lifespan.
