## Extended Data table 1 for "Loss of killifish cGAS/STING function attenuates cellular senescence and age-related signatures but does not extend organismal life span"

### Sheet: Sequences
Killifish primer list
Name	Forward	Reverse	Notes
cGAS KO genotyping	GTTAAGGAACCCCTTCGCACT	TTGCCGTCATCTCCCATTCTG	Used for genotyping cGAS mutant fish
STING KO 1 genotyping	TTTCTGCGTAACCACATCCCC	GAGGGGAACTCCAGAAACCAC	Used for genotyping STING upstream mutation
STING KO 2 genotyping	GCAGCAGAGACATGGGGATG	AAACTCAGACCTAAAGCAGAACCTC	Used for genotyping STING downstream mutation
Eif3c	ggttaccagcagaagcagtc	tgttgaggaatgaagacgacg	Used for qPCR
GAPDH	CGACGATATCAAGAAGGTTGTG	CAAAGATGGAGGAGTGGCAGTC	Used for qPCR
cGAS	GTTTGGCGGGTTTCCTTTTCT	TCTTGACGTGGTAGGAGCAG	Used for qPCR
STING	CCGAACCCTAACCACCACTT	ACAATGAGCTCAGTAGCCTCC	Used for qPCR
p15 (CDKN2B)	AGCTGCGGTGAACGGGGTG	GTCGTGCAACGGGGTGGTC	Used for qPCR
p21 (CDKN1A)	TGCCCTACAGATCCAGCGTC	TTCCGTCTCTGATGTTGTCTC	Used for qPCR
IFI44	CCAGAGATGTGAGTGAGGTC	TGGAACGATGTAGGAGGTGG	Used for qPCR
ISG20	TTACAACACGTCTTCTGAGTCG	ACCTTTCCTCCCAGCCTGTATC	Used for qPCR
kcGAS Gi-As	ctaccccaagctggcctctgCGCGTAGCAGTTTCAGCCAA	atccccaagcttggcctgacCCCCAGTTTCTACCTGGGATTCA	Used to clone kcGAS into pSBbi-GN using Gibson Assembly
kSTING Gi-As	ctaccccaagctggcctctgACGACACACCGAGATTCGTC	atccccaagcttggcctgacCTCATCGGTTCAGGTCGAGG	Used to clone kSTING into pSBbi-GN using Gibson Assembly
Human primer list
Name	Forward	Reverse	Notes
GAPDH	GAGTCAACGGATTTGGTCGT	GACAAGCTTCCCGTTCTCAG	Used for qPCR
IFNa-all	AATCTCTCCTTTCTCCTG	TCTGACAACCTCCCAGGCACA	Used for qPCR. Binds to a region common to all IFNa isoforms.
IFNb	CTTCTCCACTACAGCTCTTTCC	GCCAGGAGGTTCTCAACAAT	Used for qPCR. Binds to IFNb1 cDNA
IFI44	GTGAGCCTGTGAGGTCCAAG	CCTCCCTTAGATTCCCTATTTGCT	Used for qPCR
hcGAS Gi-As	CTACCCCAAGCTGGCCTCTGCCGCCAGTAGTGCTTGGTTT	atccccaagcttggcctgacTGTATTCTCCAGGATTTAGGGTGAC	Used to clone hcGAS into pSBbi-GN using Gibson Assembly
hSTING Gi-As	ctaccccaagctggcctctgTCGTCATCATCCAGAGCAGC	atccccaagcttggcctgacCTGCTGGACATTCAGCCACT	Used to clone hSTING into pSBbi-GN using Gibson Assembly
sgRNA used for CRISPR/Cas9 in killifish
Name	Sequence 5' -> 3'
sgRNA targeting cGAS	AAGGCTCCATTGTCGTCGAAAGG
sgRNA targeting upstream STING	AGTTTAGGCAATTCCCCCCGAGG
sgRNA targeting downstream STING	TGTCAGGCATCTGCGAGGGGAGG
